# Ectodysplasin overexpression reveals spatiotemporally dynamic tooth formation competency in stickleback and zebrafish

**DOI:** 10.1101/2025.05.01.651241

**Authors:** Zoe Z. Chen, Sujanya N. Narayanan, Lena M. Stagliano, Peter Q. Huynh, Shivani Sundaram, Emma J. Mackey, Craig T. Miller, Tyler A. Square

**Affiliations:** Department of Molecular & Cell Biology, University of California, Berkeley, CA 94720, USA; Department of Microbiology and Cell Science, University of Florida, Gainesville, FL 32611, USA

## Abstract

Organ initiation is often driven by extracellular signals that activate precursor cells competent to receive and respond to the signal, yet little is known about how dynamic competency is in space and time during development. Teeth are excellent organs to study organ initiation competency because they can be activated with the addition of a single signaling ligand, Ectodysplasin (Eda). Eda, a Tumor Necrosis Factor (TNF) ligand, is a critical regulator of ectodermal organ development, including teeth, acting through TNF receptors, like Edar, to activate NF-κB signaling in tooth precursor cells. While Eda is both necessary for normal tooth formation and sufficient for ectopic tooth formation, the spatial and temporal dynamics of competency for ectopic tooth initiation and maintenance remains unknown. To investigate the role of Eda in tooth specification, we generated transgenic sticklebacks and zebrafish with heat shock-inducible *Eda* overexpression. We find that stickleback *Eda* can drive de novo tooth formation in at least eight distinct oropharyngeal and cranial domains. Both zebrafish and stickleback exhibit maximal responsiveness to *Eda* overexpression during the critical window of pioneer tooth initiation, highlighting that the precursors of ectopic pharyngeal teeth likely follow a similar developmental trajectory as endogenous tooth precursors. Furthermore, we observe that some induced dental fields often undergo tooth regeneration to maintain themselves, allowing them to persist for months after the cessation of transgene activation. Finally, analysis of TNF receptor expression in sticklebacks reveals that ectopic tooth formation in the pharynx correlates with *Edar* and *Troy* expression, while in the region where teeth can form on the face, only *Troy* expression was detected, providing a possible molecular mechanism of competency involving spatially restricted receptor expression. These findings underscore the latent developmental potential, i.e. competency, of the vertebrate dentition and provide insights into organ competency during embryonic and post-embryonic development.
