## Supplementary File 1 (accession numbers) for "Ectodysplasin overexpression reveals spatiotemporally dynamic tooth formation competency in stickleback and zebrafish"

### Sheet: Sheet1
Species common name	Latin name	Protein	Accession	Associated assembly
Arowana (Asian)	Scleropages formosus	Eda A	ENSSFOP00015051515.1	fSclFor1.1
Arowana (Asian)	Scleropages formosus	Eda B	ENSSFOP00015065866.1	fSclFor1.1
Atlantic Salmon	Salmo salar	Eda BB	ENSSSAP00000127016	Ssal_v3.1
Atlantic Salmon	Salmo salar	Eda BA	ENSSSAP00000143138	Ssal_v3.1
Atlantic Salmon	Salmo salar	Eda A	ENSSSAP00000132480	Ssal_v3.1
Bichir (Senegal)	Polypterus senegalus	Eda	XP_039622304.1	ASM1683550v1
Carp (Common)	Cyprinus carpio	Eda BA	ENSCCRP00000105628	Cypcar_WagV4.0
Carp (Common)	Cyprinus carpio	Eda BB	ENSCCRP00000177238	Cypcar_WagV4.0
Catshark (Smaller Spotted)	Scyliorhinus canicula	Eda	XP_038631997.1	sScyCan1.1
Chicken	Gallus gallus	Eda	ENSGALP00000053192	GRCg6a
Coelacanth	Latimeria chalumnae	Eda	NP_001409623.1	fLatCha1.pri
Goldfish	Carassius auratus	Eda BA	ENSCARP00000015881	ASM336829v1
Goldfish	Carassius auratus	Eda BB	ENSCARP00000045022	ASM336829v1
Human	Homo sapiens	Eda-A	NP_001005609.1	GRCh38.p14
Lungfish (West African)	Protopterus annectens	Eda	XP_043913121.1	PAN1.0
Medaka (Japanese)	Oryzias latipes	Eda A	ENSORLP00000008186.1	ASM223467v1
Mexican Tetra	Astyanax mexicanus	Eda B	ENSAMXP00000031900.1	Astyanax_mexicanus-2.0
Mexican Tetra	Astyanax mexicanus	Eda A	ENSAMXP00000042742.1	Astyanax_mexicanus-2.0
Mouse (House)	Mus musculus	Eda-A	NP_034229.1	GRCm39
Northern Pike	Esox lucius	Eda B	ENSELUP00000010544.2	Eluc_v4
Northern Pike	Esox lucius	Eda A	ENSELUP00000078029.1	Eluc_v4
Paddlefish	Polyodon spathula	Eda	XP_041112090.1	ASM1765450v1
Rainbow Trout	Oncorhynchus mykiss	Eda BB	ENSOMYP00000141796	USDA_OmykA_1.1
Rainbow Trout	Oncorhynchus mykiss	Eda BA	ENSOMYP00000101088	USDA_OmykA_1.1
Rainbow Trout	Oncorhynchus mykiss	Eda A	ENSOMYP00000143072	USDA_OmykA_1.1
Sea Turtle (Green)	Chelonia mydas	Eda	XP_007055345.1	rCheMyd1.pri.v2
Soldierfish	Myripristis murdjan	Eda A	XP_029918678.1	fMyrMur1.1
Spotted Gar	Lepisosteus oculatus	Eda	XP_015206944.2	fLepOcu1.hap2
Stickleback (Threespine)	Gasterosteus aculeatus	Eda A	XP_040030617.1	GAculeatus_UGA_version5
Sturgeon (Sterlet)	Acipenser ruthenus	Eda	XP_058845514.1	fAciRut3.2
Sutchi Catfish	Pangasianodon hypophthalmus	Eda A	KAB5571139.1	GENO_Phyp_1.0
Sutchi Catfish	Pangasianodon hypophthalmus	Eda B	KAB5522803.1	GENO_Phyp_1.0
Tarpon	Megalops atlanticus	Eda A	KAG7464878.1	MATL_1.0
Tarpon	Megalops atlanticus	Eda B	KAG7484239.1	MATL_1.0
Tilapia (Nile)	Oreochromis niloticus	Eda A	ENSONIP00000061269.1	O_niloticus_UMD_NMBU
Tropical Clawed Frog	Xenopus tropicalis	Eda	XP_004916866.1	UCB_Xtro_10.0
Zebrafish	Danio rerio	Eda B	ENSDARP00000093748.3	GRCz11
